# Climate-induced forest dieback drives compositional change in insect communities that is concentrated amongst rare species

**DOI:** 10.1101/2021.04.21.440751

**Authors:** Lucas Sire, Paul Schmidt Yáñez, Cai Wang, Annie Bézier, Béatrice Courtial, Jérémy Cours, Diego Fontaneto, Laurent Larrieu, Christophe Bouget, Simon Thorn, Jörg Müller, Douglas W. Yu, Michael T. Monaghan, Elisabeth A. Herniou, Carlos Lopez-Vaamonde

**Author notes:** corresponding author (L. Sire).

## Abstract

Marked decline in insect species richness, abundance and biomass have recently been quantified in Europe. We metabarcoded 224 Malaise-trap samples to investigate whether drought-induced forest dieback and subsequent salvage logging have an impact on flying insects (*ca*. 3000 insect species) in silver fir Pyrenean forests. We found no evidence that climate-induced forest dieback impacted species richness of flying insects but revealed compositional turnover patterns consistent with those seen during natural forest succession, given that the key covariates explaining compositional variation were canopy openness versus microhabitat diversity and deadwood amount at local and landscape scales, respectively. Importantly, most change was driven by rare species. In contrast, observed levels of salvage logging did not explain change in species richness or composition. Hence, although forest dieback appears to cause changes in species assemblages mimicking natural forest succession, it also increases the risk of catastrophic loss of rare species through homogenization of environmental conditions.
