## Supplementary information - Family Functional Traits List for "Climate-induced forest dieback drives compositional change in insect communities that is concentrated amongst rare species"

### Sheet: Feuil1
Order	Family	larval guild 1	larval guild 2	larval guild 3	larval guild 4	adult guild 1	adult guild 2	adult guild 3	adult guild 4	floricoly	parasitoid
Blattodea	Ectobiidae	saproxylic				saproxylic				no	no
Coleoptera	Anthribidae	saproxylic	mycophagous			saproxylic	mycophagous			no	no
Coleoptera	Attelabidae	phytophagous				phytophagous				no	no
Coleoptera	Byturidae	mycophagous	anthophagous	pollinivorous	nectarivorous	phytophagous	anthophagous	pollinivorous	nectarivorous	yes	no
Coleoptera	Cantharidae	zoophagous				xylophagous				yes	no
Coleoptera	Carabidae	mixed				mixed				no	no
Coleoptera	Cerambycidae	xylophagous				nectarivorous	anthophagous			yes	no
Coleoptera	Chrysomelidae	phytophagous				phytophagous				no	no
Coleoptera	Cleridae	zoophagous				zoophagous				no	no
Coleoptera	Coccinellidae	zoophagous				zoophagous				yes	no
Coleoptera	Corylophidae	zoophagous	saproxylic			NA				no	no
Coleoptera	Cryptophagidae	mycophagous				mycophagous	nectarivorous	anthophagous	pollinivorous	yes	no
Coleoptera	Cucujidae	zoophagous				zoophagous				no	no
Coleoptera	Curculionidae	phytophagous	xylophagous	phytophagous		phytophagous	xylophagous			no	no
Coleoptera	Elateridae	zoophagous	rhizophagous			zoophagous				no	no
Coleoptera	Endomychidae	mycophagous				mycophagous				no	no
Coleoptera	Eucnemidae	xylophagous	rhizophagous	xylophagous		NA				no	no
Coleoptera	Geotrupidae	coprophagous				coprophagous				no	no
Coleoptera	Lampyridae	zoophagous				zoophagous				no	no
Coleoptera	Latridiidae	mycophagous				mycophagous				no	no
Coleoptera	Leiodidae	saproxylic				saproxylic				no	no
Coleoptera	Lucanidae	saproxylic				NA				no	no
Coleoptera	Lycidae	saproxylic	zoophagous			NA				no	no
Coleoptera	Lymexylidae	saproxylic				NA				no	no
Coleoptera	Melandryidae	saproxylic	mycophagous			NA				no	no
Coleoptera	Melyridae	zoophagous				zoophagous				no	no
Coleoptera	Monotomidae	zoophagous				zoophagous				no	no
Coleoptera	Mordellidae	xylophagous				nectarivorous	anthophagous	pollinivorous		yes	no
Coleoptera	Mycetophagidae	mycophagous				mycophagous				no	no
Coleoptera	Nitidulidae	saproxylic	phytophagous			pollinivorous	nectarivorous			yes/no	no
Coleoptera	Oedemeridae	phytophagous				nectarivorous	anthophagous	pollinivorous		yes	no
Coleoptera	Omalisidae	zoophagous				zoophagous				no	no
Coleoptera	Orsodacnidae	rhizophagous				anthophagous	pollinivorous			yes	no
Coleoptera	Ptiliidae	mycophagous				mycophagous				no	no
Coleoptera	Ptinidae	saproxylic				saproxylic				no	no
Coleoptera	Pyrochroidae	zoophagous				NA				no	no
Coleoptera	Salpingidae	zoophagous	mycophagous			NA				no	no
Coleoptera	Scarabaeidae	rhizophagous				NA				no	no
Coleoptera	Scirtidae	saproxylic				saproxylic				no	no
Coleoptera	Scraptiidae	xylophagous				nectarivorous	pollinivorous	anthophagous		yes	no
Coleoptera	Silphidae	saproxylic				saproxylic				no	no
Coleoptera	Sphindidae	saproxylic	mycophagous			NA				no	no
Coleoptera	Staphylinidae	mixed				mixed				no	no
Coleoptera	Tenebrionidae	saproxylic				saproxylic				no	no
Coleoptera	Tetratomidae	mycophagous				mycophagous				no	no
Coleoptera	Throscidae	phytophagous				phytophagous				no	no
Coleoptera	Zopheridae	zoophagous				zoophagous				no	no
Diptera	Acroceridae	zoophagous				nectarivorous				yes	yes
Diptera	Agromyzidae	phytophagous				phytophagous				no	no
Diptera	Anisopodidae	saproxylic				NA				no	no
Diptera	Anthomyiidae	saproxylic	phytophagous			saproxylic	pollinivorous			yes	no
Diptera	Asilidae	zoophagous				zoophagous				no	no
Diptera	Bibionidae	saproxylic	rhizophagous			NA				no	no
Diptera	Bombyliidae	zoophagous				nectarivorous				yes	no
Diptera	Brachystomatidae	NA				NA				NA	NA
Diptera	Calliphoridae	mixed				mixed				no	no
Diptera	Cecidomyiidae	phytophagous				NA				no	no
Diptera	Ceratopogonidae	zoophagous				nectarivorous	hematophagous			yes	no
Diptera	Chamaemyiidae	zoophagous				zoophagous				no	no
Diptera	Chironomidae	saproxylic				NA				no	no
Diptera	Chloropidae	saproxylic	phytophagous			NA				no	no
Diptera	Chyromyidae	NA				NA				NA	NA
Diptera	Clusiidae	NA				NA				NA	NA
Diptera	Conopidae	zoophagous				zoophagous	hematophagous	nectarivorous		yes	yes
Diptera	Culicidae	saproxylic				hematophagous	nectarivorous			yes	no
Diptera	Cylindrotomidae	phytophagous				NA				yes	no
Diptera	Diadocidiidae	saproxylic				NA				no	no
Diptera	Diastatidae	NA				NA				NA	NA
Diptera	Ditomyiidae	mycophagous	xylophagous			NA				no	no
Diptera	Dolichopodidae	zoophagous				zoophagous				no	no
Diptera	Drosophilidae	saproxylic				saproxylic				no	no
Diptera	Dryomyzidae	saproxylic				saproxylic				no	no
Diptera	Empididae	zoophagous				zoophagous	nectarivorous	pollinivorous		yes	no
Diptera	Ephydridae	NA				NA				NA	NA
Diptera	Fanniidae	saproxylic	zoophagous			NA				no	no
Diptera	Heleomyzidae	saproxylic	mycophagous			saproxylic				no	no
Diptera	Heteromyzidae	saproxylic	mycophagous	zoophagous		NA				no	no
Diptera	Hybotidae	zoophagous				zoophagous				no	no
Diptera	Keroplatidae	mycophagous				NA				no	no
Diptera	Lauxaniidae	saproxylic				saproxylic				no	no
Diptera	Limoniidae	saproxylic	rhizophagous			saproxylic				no	no
Diptera	Lonchaeidae	saproxylic	phytophagous			NA				no	no
Diptera	Lonchopteridae	saproxylic				NA				no	no
Diptera	Micropezidae	zoophagous				NA				no	no
Diptera	Milichiidae	saproxylic				zoophagous				no	no
Diptera	Muscidae	saproxylic	phytophagous	zoophagous		saproxylic				no	no
Diptera	Mycetophilidae	mycophagous	saproxylic			NA				no	no
Diptera	Oestridae	zoophagous				NA				no	yes
Diptera	Opomyzidae	phytophagous				NA				no	no
Diptera	Pallopteridae	saproxylic	phytophagous	zoophagous		saproxylic				no	no
Diptera	Pediciidae	saproxylic				NA				no	no
Diptera	Phaeomyiidae	zoophagous				nectarivorous				yes	no
Diptera	Phoridae	saproxylic	zoophagous			saproxylic	nectarivorous			yes	yes
Diptera	Piophilidae	zoophagous	coprophagous	mycophagous		NA				no	no
Diptera	Pipunculidae	zoophagous				NA				no	yes
Diptera	Platypezidae	mycophagous				NA				no	no
Diptera	Psilidae	phytophagous	rhizophagous			NA				no	no
Diptera	Psychodidae	saproxylic				saproxylic				no	no
Diptera	Rhagionidae	zoophagous	saproxylic			zoophagous				no	no
Diptera	Rhinophoridae	zoophagous				NA				no	yes
Diptera	Sarcophagidae	nectarivorous	saproxylic	coprophagous	zoophagous	nectarivorous	saproxylic	coprophagous		yes	yes
Diptera	Scathophagidae	phytophagous	zoophagous	saproxylic		zoophagous				no	no
Diptera	Scatopsidae	saproxylic	coprophagous	zoophagous		saproxylic	coprophagous			yes	no
Diptera	Scenopinidae	zoophagous				NA				yes	no
Diptera	Sciaridae	saproxylic	mycophagous			NA				no	no
Diptera	Sciomyzidae	zoophagous				saproxylic	nectarivorous			yes	no
Diptera	Sepsidae	saproxylic	coprophagous			saproxylic				yes	no
Diptera	Simuliidae	phytophagous				nectarivorous	hematophagous			yes	no
Diptera	Sphaeroceridae	saproxylic	coprophagous	mycophagous		NA				no	no
Diptera	Stratiomyidae	saproxylic	phytophagous	coprophagous		NA				no	no
Diptera	Syrphidae	saproxylic	phytophagous	zoophagous		pollinivorous	nectarivorous			yes	no
Diptera	Tabanidae	zoophagous				nectarivorous	hematophagous			yes	no
Diptera	Tachinidae	zoophagous				nectarivorous	pollinivorous			yes	yes
Diptera	Tephritidae	phytophagous				nectarivorous	pollinivorous			yes	no
Diptera	Thaumaleidae	phytophagous				NA				no	no
Diptera	Therevidae	NA				NA				NA	NA
Diptera	Tipulidae	saproxylic	rhizophagous			saproxylic				no	no
Diptera	Trichoceridae	NA				NA				NA	NA
Diptera	Ulidiidae	saproxylic	coprophagous			NA				yes	no
Diptera	Xylomyidae	saproxylic	zoophagous			NA				no	no
Diptera	Xylophagidae	xylophagous				NA				no	no
Ephemeroptera	Leptophlebiidae	detritivorous	phytophagous			NA				no	no
Hemiptera	Acanthosomatidae	phytophagous				phytophagous				no	no
Hemiptera	Aleyrodidae	phytophagous				phytophagous				no	no
Hemiptera	Anthocoridae	mixed				mixed				no	no
Hemiptera	Aphalaridae	phytophagous				phytophagous				no	no
Hemiptera	Aphididae	phytophagous				phytophagous				no	no
Hemiptera	Aphrophoridae	phytophagous				phytophagous				no	no
Hemiptera	Cicadellidae	phytophagous				phytophagous				no	no
Hemiptera	Cixiidae	phytophagous				phytophagous				no	no
Hemiptera	Coreidae	phytophagous				phytophagous				no	no
Hemiptera	Delphacidae	phytophagous				phytophagous				no	no
Hemiptera	Issidae	phytophagous				phytophagous				no	no
Hemiptera	Lygaeidae	phytophagous				phytophagous				no	no
Hemiptera	Microphysidae	zoophagous				zoophagous				no	no
Hemiptera	Miridae	mixed				mixed				no	no
Hemiptera	Nabidae	zoophagous				zoophagous				no	no
Hemiptera	Pentatomidae	mixed				mixed				no	no
Hemiptera	Psyllidae	phytophagous				phytophagous				no	no
Hemiptera	Reduviidae	zoophagous				zoophagous				no	no
Hemiptera	Rhopalidae	phytophagous				phytophagous				no	no
Hemiptera	Rhyparochromidae	phytophagous				phytophagous				no	no
Hemiptera	Tingidae	phytophagous				phytophagous				no	no
Hemiptera	Triozidae	phytophagous				phytophagous				no	no
Hymenoptera	Andrenidae	nectarivorous	pollinivorous	anthophagous		nectarivorous	pollinivorous	anthophagous		yes	no
Hymenoptera	Aphelinidae	zoophagous				zoophagous				no	yes
Hymenoptera	Apidae	nectarivorous	pollinivorous	anthophagous		nectarivorous	pollinivorous	anthophagous		yes	no
Hymenoptera	Argidae	phytophagous				phytophagous				no	no
Hymenoptera	Bembicidae	zoophagous				zoophagous				no	no
Hymenoptera	Braconidae	zoophagous				zoophagous				no	yes
Hymenoptera	Cephidae	phytophagous				NA				no	no
Hymenoptera	Ceraphronidae	zoophagous				NA				no	yes
Hymenoptera	Chrysididae	zoophagous				NA				yes	yes
Hymenoptera	Colletidae	nectarivorous	pollinivorous	anthophagous		nectarivorous	pollinivorous	anthophagous		yes	no
Hymenoptera	Crabronidae	zoophagous				zoophagous				no	no
Hymenoptera	Diapriidae	zoophagous				zoophagous				no	yes
Hymenoptera	Dryinidae	zoophagous				zoophagous				no	yes
Hymenoptera	Encyrtidae	zoophagous				NA				no	yes
Hymenoptera	Eulophidae	zoophagous				NA				no	yes
Hymenoptera	Eupelmidae	zoophagous				zoophagous				no	yes
Hymenoptera	Figitidae	zoophagous				NA				no	yes
Hymenoptera	Formicidae	saproxylic				saproxylic	zoophagous			no	no
Hymenoptera	Halictidae	nectarivorous	pollinivorous	anthophagous		nectarivorous	pollinivorous	anthophagous		yes	no
Hymenoptera	Heloridae	zoophagous				NA				no	yes
Hymenoptera	Heptamelidae	phytophagous				NA				no	no
Hymenoptera	Ichneumonidae	zoophagous				NA				yes	yes
Hymenoptera	Megachilidae	nectarivorous	pollinivorous	anthophagous		nectarivorous	pollinivorous	anthophagous		yes	no
Hymenoptera	Megaspilidae	zoophagous				NA				no	yes
Hymenoptera	Megastigmidae	phytophagous				NA				no	no
Hymenoptera	Mymaridae	zoophagous				zoophagous				no	yes
Hymenoptera	Myrmosidae	zoophagous				NA				no	yes
Hymenoptera	Pamphiliidae	phytophagous				NA				no	no
Hymenoptera	Pemphredonidae	zoophagous				zoophagous				no	no
Hymenoptera	Perilampidae	zoophagous				NA				no	yes
Hymenoptera	Platygastridae	zoophagous				zoophagous				no	yes
Hymenoptera	Pompilidae	zoophagous				zoophagous				no	no
Hymenoptera	Proctotrupidae	zoophagous				NA				no	yes
Hymenoptera	Psenidae	zoophagous				NA				no	yes
Hymenoptera	Pteromalidae	zoophagous				zoophagous				no	yes
Hymenoptera	Siricidae	phytophagous				NA				no	no
Hymenoptera	Tenthredinidae	phytophagous	zoophagous	mixed		phytophagous	zoophagous	mixed		yes	no
Hymenoptera	Torymidae	zoophagous	phytophagous			zoophagous	phytophagous			no	yes
Hymenoptera	Trichogrammatidae	zoophagous				NA				no	yes
Hymenoptera	Vespidae	zoophagous				zoophagous				no	no
Lepidoptera	Adelidae	detritivorous	saproxylic			nectarivorous				yes	no
Lepidoptera	Alucitidae	phytophagous				NA				no	no
Lepidoptera	Argyresthiidae	phytophagous				NA				no	no
Lepidoptera	Autostichidae	detritivorous	saproxylic			NA				no	no
Lepidoptera	Choreutidae	phytophagous				NA				no	no
Lepidoptera	Coleophoridae	phytophagous	granivorous			NA				no	no
Lepidoptera	Cosmopterigidae	phytophagous				NA				no	no
Lepidoptera	Crambidae	phytophagous				NA				no	no
Lepidoptera	Depressariidae	phytophagous				NA				no	no
Lepidoptera	Drepanidae	phytophagous				NA				no	no
Lepidoptera	Dryadaulidae	phytophagous				NA				no	no
Lepidoptera	Elachistidae	phytophagous	miner	borer		NA				no	no
Lepidoptera	Epermeniidae	phytophagous				NA				no	no
Lepidoptera	Erebidae	phytophagous				nectarivorous				yes	no
Lepidoptera	Gelechiidae	phytophagous				NA				no	no
Lepidoptera	Geometridae	phytophagous				NA				no	no
Lepidoptera	Glyphipterigidae	phytophagous				NA				no	no
Lepidoptera	Gracillariidae	phytophagous	miner			NA				no	no
Lepidoptera	Hesperiidae	phytophagous				nectarivorous				yes	no
Lepidoptera	Incurvariidae	phytophagous	miner			NA				no	no
Lepidoptera	Lasiocampidae	phytophagous				NA				no	no
Lepidoptera	Lycaenidae	phytophagous				nectarivorous				yes	no
Lepidoptera	Lypusidae	phytophagous				NA				no	no
Lepidoptera	Micropterigidae	saproxylic	mycophagous			phytophagous				no	no
Lepidoptera	Momphidae	phytophagous				NA				no	no
Lepidoptera	Nepticulidae	phytophagous	miner			NA				no	no
Lepidoptera	Noctuidae	phytophagous				NA				no	no
Lepidoptera	Nolidae	phytophagous				NA				no	no
Lepidoptera	Notodontidae	phytophagous				NA				no	no
Lepidoptera	Nymphalidae	phytophagous				nectarivorous				yes	no
Lepidoptera	Oecophoridae	phytophagous				NA				no	no
Lepidoptera	Pieridae	phytophagous				NA				no	no
Lepidoptera	Plutellidae	phytophagous				NA				no	no
Lepidoptera	Psychidae	phytophagous	lichenivorous			NA				no	no
Lepidoptera	Pterophoridae	phytophagous				NA				no	no
Lepidoptera	Pyralidae	phytophagous				NA				no	no
Lepidoptera	Scythrididae	phytophagous				NA				no	no
Lepidoptera	Sesiidae	phytophagous	borer			NA				no	no
Lepidoptera	Sphingidae	phytophagous				nectarivorous				no	no
Lepidoptera	Tineidae	saproxylic	mycophagous			NA				no	no
Lepidoptera	Tortricidae	phytophagous				NA				no	no
Lepidoptera	Yponomeutidae	phytophagous				NA				no	no
Lepidoptera	Ypsolophidae	phytophagous	miner	borer		NA				no	no
Mecoptera	Panorpidae	phytophagous				phytophagous	zoophagous	pollinivorous		yes	no
Neuroptera	Chrysopidae	zoophagous				zoophagous	pollinivorous			yes	no
Neuroptera	Coniopterygidae	zoophagous				zoophagous				no	no
Neuroptera	Hemerobiidae	zoophagous				zoophagous				yes	no
Neuroptera	Osmylidae	zoophagous				zoophagous	pollinivorous			yes	no
Orthoptera	Acrididae	phytophagous				phytophagous				no	no
Orthoptera	Tettigoniidae	mixed				mixed				no	no
Plecoptera	Nemouridae	phytophagous	saproxylic	detritivorous		phytophagous				no	no
Plecoptera	Perlidae	zoophagous	phytophagous			NA				no	no
Plecoptera	Taeniopterygidae	phytophagous	detritivorous			phytophagous				no	no
Psocodea	Caeciliusidae	saproxylic				saproxylic				no	no
Psocodea	Elipsocidae	saproxylic				saproxylic				no	no
Psocodea	Paracaeciliidae	saproxylic				saproxylic				no	no
Psocodea	Peripsocidae	saproxylic				saproxylic				no	no
Psocodea	Philotarsidae	saproxylic				saproxylic				no	no
Psocodea	Psocidae	saproxylic				saproxylic				no	no
Psocodea	Stenopsocidae	saproxylic				saproxylic				no	no
Psocodea	Trichopsocidae	saproxylic				saproxylic				no	no
Psocodea	Trogiidae	saproxylic				saproxylic				no	no
Raphidioptera	Raphidiidae	zoophagous				zoophagous				no	no
Thysanoptera	Phlaeothripidae	nectarivorous	pollinivorous	mixed		nectarivorous	pollinivorous	mixed		yes	no
Thysanoptera	Thripidae	nectarivorous	pollinivorous	mixed		nectarivorous	pollinivorous	mixed		yes	no
Trichoptera	Beraeidae	phytophagous	detritivorous	saproxylic		nectarivorous				yes	no
Trichoptera	Glossosomatidae	phytophagous	detritivorous			nectarivorous				yes	no
Trichoptera	Hydropsychidae	zoophagous	phytophagous			nectarivorous				yes	no
Trichoptera	Limnephilidae	phytophagous	zoophagous			nectarivorous				yes	no
Trichoptera	Odontoceridae	zoophagous	phytophagous	saproxylic		nectarivorous				yes	no
Trichoptera	Philopotamidae	detritivorous				nectarivorous				yes	no
Trichoptera	Polycentropodidae	zoophagous	detritivorous			nectarivorous				yes	no
Trichoptera	Psychomyiidae	phytophagous	detritivorous			nectarivorous				yes	no
Trichoptera	Sericostomatidae	zoophagous	phytophagous	detritivorous		nectarivorous				yes	no
